# A level adjusted cochlear frequency-to-place map for estimating tonotopic frequency mismatch with a cochlear implant

**DOI:** 10.1101/2024.06.26.600724

**Authors:** Elad Sagi, Mario A. Svirsky

**Affiliations:** Department of Otolaryngology — Head & Neck Surgery, NYU Grossman School of Medicine, New York, NY

## Abstract

**Objectives:** To provide a level-adjusted correction to the current standard relating anatomical cochlear place to characteristic frequency in humans, and to re-evaluate anatomical frequency mismatch in cochlear implant (CI) recipients considering this correction. It is hypothesized that a level-adjusted place-frequency function may represent a more accurate tonotopic benchmark for CIs in comparison to the current standard.

**Design:** The present analytical study compiled data from fifteen previous animal studies that reported iso-intensity responses from cochlear structures at different stimulation levels. Extracted outcome measures were characteristic frequencies and centroid-based best frequencies at 70 dB SPL input from 47 specimens spanning a broad range of cochlear locations. A simple relationship was used to transform these measures to human estimates of characteristic and best frequencies, and non-linear regression was applied to these estimates to determine how the standard human place-frequency function should be adjusted to reflect best frequency rather than characteristic frequency. The proposed level-adjusted correction was then compared to average place-frequency positions of commonly used CI devices when programmed with clinical settings.

**Results:** The present study showed that the best frequency at 70 dB SPL (BF70) tends to shift away from characteristic frequency (CF). The amount of shift was statistically significant (signed-rank test z = 5.143, p < 0.001), but the amount and direction of shift depended on cochlear location. At cochlear locations up to 600° from the base, BF70 shifted downwards in frequency relative to CF by about 4 semitones on average. Beyond 600° from the base, BF70 shifted upwards in frequency relative to CF by about 6 semitones on average. In terms of spread (90% prediction interval), the amount of shift between CF and BF70 varied from relatively no shift to nearly an octave of shift. With the new level-adjusted frequency-place function, the amount of anatomical frequency mismatch for devices programmed with standard of care settings is less extreme than originally thought, and may be nonexistent for all but the most apical electrodes.

**Conclusions:** The present study validates the current standard for relating cochlear place to characteristic frequency, and introduces a level-adjusted correction for how best frequency shifts away from characteristic frequency at moderately loud stimulation levels. This correction may represent a more accurate tonotopic reference for CIs. To the extent that it does, its implementation may potentially enhance perceptual accommodation and speech understanding in CI users, thereby improving CI outcomes and contributing to advancements in the programming and clinical management of CIs.
