## Supplemental Table for "A level adjusted cochlear frequency-to-place map for estimating tonotopic frequency mismatch with a cochlear implant"

SG�	SG%	CF (Hz)	BF70 (Hz)	lower (Hz)	upper (Hz)
0	5.7	15105	12254	8476	16031			SG�	Spiral ganglion position in degrees from cochlear base
1	6.1	14908	12094	8365	15823			SG%	Spiral ganglion position as percentage of total length from base
2	6.5	14712	11936	8255	15616			CF	Characteristic frequency in Hz
3	6.9	14520	11780	8148	15411			BF70	Best frequency associated with 70 dB SPL input, in Hz
4	7.3	14336	11632	8046	15217			lower	Lower 90% prediction interval for BF70, in Hz
5	7.7	14155	11485	7944	15026			upper	Upper 90% prediction interval for BF70, in Hz
6	8.1	13984	11346	7848	14844
7	8.4	13814	11209	7754	14663
8	8.8	13646	11073	7660	14485
9	9.2	13487	10944	7570	14318
10	9.6	13330	10817	7482	14151
11	10.0	13174	10691	7396	13986
12	10.4	13020	10567	7310	13823
13	10.7	12869	10444	7224	13663
14	11.1	12725	10327	7144	13510
15	11.5	12582	10212	7065	13359
16	11.9	12442	10098	6986	13209
17	12.2	12302	9985	6908	13061
18	12.6	12171	9879	6834	12923
19	13.0	12034	9768	6759	12778
20	13.3	11906	9664	6686	12641
21	13.7	11772	9556	6611	12500
22	14.1	11646	9454	6540	12367
23	14.4	11521	9353	6472	12235
24	14.8	11398	9253	6402	12103
25	15.1	11281	9159	6337	11981
26	15.5	11160	9061	6269	11852
27	15.9	11041	8964	6203	11725
28	16.2	10928	8873	6139	11605
29	16.6	10811	8778	6073	11482
30	16.9	10700	8688	6012	11364
31	17.3	10590	8599	5951	11248
32	17.6	10477	8508	5887	11127
33	18.0	10369	8421	5827	11014
34	18.3	10263	8335	5768	10901
35	18.7	10158	8250	5709	10790
36	19.0	10054	8165	5650	10679
37	19.4	9951	8082	5592	10571
38	19.7	9854	8003	5539	10468
39	20.0	9753	7921	5482	10360
40	20.4	9653	7840	5426	10255
41	20.7	9558	7764	5374	10155
42	21.1	9460	7685	5319	10051
43	21.4	9368	7610	5267	9952
44	21.7	9272	7532	5213	9851
45	22.1	9181	7459	5163	9755
46	22.4	9087	7382	5110	9655
47	22.7	8998	7311	5060	9560
48	23.0	8910	7239	5011	9468
49	23.4	8823	7169	4962	9375
50	23.7	8732	7095	4911	9279
51	24.0	8647	7026	4863	9189
52	24.3	8562	6958	4816	9099
53	24.7	8478	6890	4769	9010
54	25.0	8395	6823	4722	8923
55	25.3	8313	6756	4677	8835
56	25.6	8232	6690	4631	8749
57	25.9	8155	6628	4588	8667
58	26.3	8075	6563	4544	8583
59	26.6	7996	6499	4499	8499
60	26.9	7918	6436	4455	8416
61	27.2	7844	6376	4414	8338
62	27.5	7767	6314	4371	8256
63	27.8	7691	6252	4328	8176
64	28.1	7619	6194	4288	8100
65	28.4	7545	6134	4247	8021
66	28.7	7474	6077	4207	7946
67	29.0	7401	6017	4166	7868
68	29.3	7332	5962	4128	7795
69	29.6	7260	5903	4087	7719
70	30.0	7192	5848	4049	7647
71	30.3	7125	5794	4012	7576
72	30.5	7055	5737	3973	7502
73	30.8	6989	5684	3936	7432
74	31.1	6924	5631	3900	7363
75	31.4	6859	5579	3863	7294
76	31.7	6795	5527	3827	7226
77	32.0	6732	5476	3792	7159
78	32.3	6666	5422	3755	7089
79	32.6	6603	5372	3720	7023
80	32.9	6542	5322	3686	6958
81	33.2	6481	5272	3651	6893
82	33.5	6423	5226	3619	6832
83	33.8	6363	5177	3586	6768
84	34.0	6303	5129	3552	6705
85	34.3	6245	5081	3519	6642
86	34.6	6186	5034	3486	6581
87	34.9	6131	4989	3456	6522
88	35.2	6074	4943	3423	6461
89	35.4	6017	4897	3392	6401
90	35.7	5964	4853	3362	6345
91	36.0	5908	4808	3330	6285
92	36.3	5852	4763	3300	6227
93	36.5	5800	4721	3270	6172
94	36.8	5746	4677	3240	6114
95	37.1	5695	4636	3211	6060
96	37.4	5644	4595	3183	6006
97	37.6	5591	4552	3154	5950
98	37.9	5542	4511	3125	5897
99	38.2	5490	4469	3096	5842
100	38.4	5441	4430	3069	5791
101	38.7	5392	4391	3042	5739
102	39.0	5344	4352	3015	5688
103	39.2	5297	4313	2988	5638
104	39.5	5250	4275	2962	5588
105	39.8	5200	4235	2935	5535
106	40.0	5154	4197	2908	5486
107	40.3	5108	4160	2882	5437
108	40.5	5063	4123	2857	5390
109	40.8	5017	4087	2832	5341
110	41.0	4975	4053	2808	5296
111	41.3	4931	4017	2783	5250
112	41.6	4887	3981	2759	5203
113	41.8	4843	3946	2734	5156
114	42.1	4800	3911	2710	5111
115	42.3	4759	3878	2687	5068
116	42.6	4717	3843	2664	5023
117	42.8	4675	3809	2640	4978
118	43.1	4635	3777	2618	4936
119	43.3	4594	3744	2595	4892
120	43.6	4555	3712	2573	4851
121	43.8	4514	3679	2550	4808
122	44.0	4476	3648	2529	4768
123	44.3	4436	3616	2506	4725
124	44.5	4399	3585	2485	4685
125	44.8	4361	3555	2464	4646
126	45.0	4322	3524	2443	4605
127	45.3	4286	3494	2422	4566
128	45.5	4250	3465	2402	4527
129	45.7	4214	3435	2381	4489
130	46.0	4178	3406	2362	4451
131	46.2	4142	3378	2342	4414
132	46.4	4105	3348	2321	4374
133	46.7	4070	3319	2301	4337
134	46.9	4036	3291	2282	4301
135	47.1	4004	3265	2264	4266
136	47.4	3970	3238	2245	4231
137	47.6	3936	3211	2226	4195
138	47.8	3903	3183	2207	4159
139	48.1	3870	3157	2189	4124
140	48.3	3837	3130	2170	4090
141	48.5	3806	3105	2153	4057
142	48.7	3774	3079	2135	4022
143	49.0	3742	3053	2117	3988
144	49.2	3712	3029	2100	3957
145	49.4	3680	3003	2083	3923
146	49.6	3651	2979	2066	3892
147	49.8	3619	2954	2049	3859
148	50.1	3590	2930	2033	3828
149	50.3	3560	2906	2015	3796
150	50.5	3531	2882	1999	3765
151	50.7	3503	2859	1983	3735
152	50.9	3473	2835	1966	3704
153	51.2	3445	2813	1951	3674
154	51.4	3418	2790	1935	3645
155	51.6	3390	2768	1920	3616
156	51.8	3363	2746	1905	3587
157	52.0	3334	2723	1889	3556
158	52.2	3307	2701	1874	3528
159	52.4	3281	2679	1859	3499
160	52.6	3254	2658	1844	3472
161	52.8	3230	2638	1830	3445
162	53.1	3204	2617	1816	3418
163	53.3	3178	2596	1801	3390
164	53.5	3152	2575	1787	3363
165	53.7	3127	2555	1773	3336
166	53.9	3102	2534	1758	3310
167	54.1	3078	2515	1745	3285
168	54.3	3053	2495	1731	3258
169	54.5	3029	2475	1718	3232
170	54.7	3006	2456	1705	3208
171	54.9	2981	2437	1691	3182
172	55.1	2959	2418	1678	3158
173	55.3	2935	2399	1665	3133
174	55.5	2913	2381	1652	3109
175	55.7	2889	2362	1639	3084
176	55.9	2867	2344	1627	3061
177	56.1	2845	2326	1615	3038
178	56.3	2822	2308	1602	3013
179	56.5	2801	2290	1590	2990
180	56.7	2780	2273	1578	2968
181	56.9	2758	2256	1566	2945
182	57.1	2737	2239	1554	2923
183	57.2	2715	2221	1542	2900
184	57.4	2695	2204	1530	2878
185	57.6	2674	2187	1519	2856
186	57.8	2654	2171	1507	2834
187	58.0	2633	2154	1496	2813
188	58.2	2615	2139	1485	2793
189	58.4	2595	2123	1474	2772
190	58.6	2575	2107	1463	2751
191	58.7	2555	2091	1452	2730
192	58.9	2536	2075	1441	2709
193	59.1	2516	2060	1430	2689
194	59.3	2498	2045	1420	2670
195	59.5	2479	2030	1409	2649
196	59.7	2462	2015	1400	2631
197	59.8	2443	2000	1389	2611
198	60.0	2424	1985	1379	2591
199	60.2	2407	1971	1369	2572
200	60.4	2388	1956	1358	2553
201	60.6	2371	1942	1349	2535
202	60.7	2354	1928	1339	2517
203	60.9	2336	1913	1329	2498
204	61.1	2319	1900	1320	2480
205	61.3	2303	1886	1310	2462
206	61.4	2285	1872	1301	2443
207	61.6	2269	1859	1291	2426
208	61.8	2252	1845	1282	2409
209	62.0	2236	1832	1273	2391
210	62.1	2220	1819	1264	2374
211	62.3	2203	1805	1255	2356
212	62.5	2187	1793	1246	2339
213	62.6	2171	1780	1237	2323
214	62.8	2156	1767	1228	2306
215	63.0	2140	1755	1219	2290
216	63.1	2126	1743	1211	2275
217	63.3	2111	1731	1203	2258
218	63.5	2095	1718	1194	2242
219	63.6	2080	1706	1186	2226
220	63.8	2065	1694	1177	2210
221	64.0	2051	1683	1170	2195
222	64.1	2037	1671	1161	2180
223	64.3	2022	1659	1153	2164
224	64.5	2008	1648	1145	2150
225	64.6	1994	1636	1137	2134
226	64.8	1979	1624	1129	2119
227	64.9	1966	1613	1122	2105
228	65.1	1952	1602	1114	2090
229	65.3	1939	1591	1106	2076
230	65.4	1925	1580	1098	2061
231	65.6	1912	1569	1091	2047
232	65.7	1899	1559	1084	2033
233	65.9	1885	1548	1076	2019
234	66.1	1872	1537	1069	2005
235	66.2	1860	1527	1062	1992
236	66.4	1846	1516	1054	1977
237	66.5	1834	1506	1047	1964
238	66.7	1821	1496	1040	1951
239	66.8	1809	1486	1034	1938
240	67.0	1797	1476	1027	1925
241	67.1	1784	1466	1020	1912
242	67.3	1772	1456	1013	1899
243	67.4	1760	1446	1006	1886
244	67.6	1748	1437	1000	1874
245	67.7	1736	1427	993	1861
246	67.9	1725	1418	986	1849
247	68.0	1713	1408	980	1836
248	68.2	1701	1399	973	1824
249	68.3	1690	1389	967	1812
250	68.5	1679	1381	961	1800
251	68.6	1668	1371	954	1788
252	68.8	1656	1362	948	1776
253	68.9	1645	1353	942	1764
254	69.0	1635	1345	936	1753
255	69.2	1624	1336	930	1741
256	69.3	1612	1327	923	1730
257	69.5	1602	1318	918	1719
258	69.6	1591	1309	912	1707
259	69.8	1581	1301	906	1697
260	69.9	1570	1293	900	1685
261	70.0	1561	1284	894	1675
262	70.2	1550	1276	888	1663
263	70.3	1540	1268	883	1653
264	70.5	1530	1260	877	1642
265	70.6	1520	1251	871	1631
266	70.7	1510	1244	866	1621
267	70.9	1501	1236	861	1611
268	71.0	1491	1228	855	1601
269	71.1	1481	1220	850	1590
270	71.3	1471	1212	844	1580
271	71.4	1462	1205	839	1570
272	71.5	1453	1197	834	1560
273	71.7	1443	1190	829	1550
274	71.8	1434	1182	824	1541
275	71.9	1425	1175	818	1531
276	72.1	1416	1167	813	1521
277	72.2	1407	1160	808	1512
278	72.3	1398	1153	803	1502
279	72.5	1389	1145	798	1493
280	72.6	1380	1138	793	1483
281	72.7	1371	1131	788	1474
282	72.9	1363	1124	783	1465
283	73.0	1354	1117	778	1455
284	73.1	1345	1110	774	1446
285	73.2	1337	1104	769	1438
286	73.4	1329	1097	764	1429
287	73.5	1320	1090	760	1420
288	73.6	1312	1083	755	1411
289	73.7	1304	1076	750	1402
290	73.9	1296	1070	746	1394
291	74.0	1288	1064	741	1385
292	74.1	1280	1057	737	1377
293	74.2	1272	1051	733	1369
294	74.4	1264	1044	728	1360
295	74.5	1256	1038	724	1352
296	74.6	1248	1031	719	1343
297	74.7	1241	1025	715	1336
298	74.9	1233	1019	711	1327
299	75.0	1226	1013	707	1319
300	75.1	1218	1007	702	1311
301	75.2	1210	1001	698	1303
302	75.3	1203	995	694	1296
303	75.4	1195	989	690	1287
304	75.6	1188	983	686	1280
305	75.7	1181	977	682	1272
306	75.8	1174	971	678	1265
307	75.9	1167	966	674	1257
308	76.0	1160	959	670	1249
309	76.1	1153	954	666	1242
310	76.3	1146	948	662	1235
311	76.4	1139	943	658	1227
312	76.5	1132	937	654	1220
313	76.6	1125	932	650	1213
314	76.7	1119	926	647	1206
315	76.8	1112	921	643	1199
316	76.9	1105	915	639	1192
317	77.1	1099	910	635	1185
318	77.2	1092	905	632	1178
319	77.3	1085	899	628	1171
320	77.4	1079	894	624	1164
321	77.5	1073	889	621	1158
322	77.6	1067	884	618	1151
323	77.7	1060	879	614	1144
324	77.8	1054	874	610	1137
325	77.9	1047	869	607	1130
326	78.0	1042	864	603	1124
327	78.2	1035	859	600	1118
328	78.3	1029	854	597	1111
329	78.4	1023	849	593	1105
330	78.5	1017	844	590	1098
331	78.6	1011	839	586	1092
332	78.7	1005	835	583	1086
333	78.8	999	830	580	1079
334	78.9	994	825	577	1074
335	79.0	988	820	573	1067
336	79.1	982	816	570	1061
337	79.2	976	811	567	1055
338	79.3	971	807	564	1049
339	79.4	965	802	561	1043
340	79.5	960	798	558	1037
341	79.6	954	793	554	1031
342	79.7	948	788	551	1026
343	79.8	943	784	548	1020
344	79.9	937	780	545	1014
345	80.0	932	775	542	1008
346	80.1	927	771	539	1003
347	80.2	921	766	536	997
348	80.3	916	762	533	991
349	80.4	911	758	530	986
350	80.5	906	754	528	980
351	80.6	901	750	525	975
352	80.7	895	745	522	969
353	80.8	890	741	519	964
354	80.9	885	737	516	959
355	81.0	880	733	513	953
356	81.1	875	729	511	948
357	81.2	870	725	508	943
358	81.3	866	721	505	938
359	81.4	861	717	502	932
360	81.5	856	714	500	927
361	81.6	851	710	497	922
362	81.7	846	706	494	917
363	81.8	841	702	492	912
364	81.8	837	698	489	907
365	81.9	832	694	486	902
366	82.0	827	690	484	897
367	82.1	823	687	481	893
368	82.2	818	683	479	888
369	82.3	814	679	476	883
370	82.4	809	676	473	878
371	82.5	804	672	471	873
372	82.6	800	669	469	869
373	82.7	796	665	466	864
374	82.8	791	661	464	859
375	82.8	787	658	461	854
376	82.9	783	654	459	850
377	83.0	778	651	456	845
378	83.1	774	647	454	840
379	83.2	770	644	452	836
380	83.3	765	640	449	832
381	83.4	761	637	447	827
382	83.5	757	634	444	823
383	83.5	753	630	442	818
384	83.6	749	627	440	814
385	83.7	744	623	437	809
386	83.8	740	620	435	805
387	83.9	736	617	433	801
388	84.0	732	614	431	797
389	84.0	728	610	428	792
390	84.1	724	607	426	788
391	84.2	721	604	424	784
392	84.3	716	601	422	780
393	84.4	713	598	420	776
394	84.5	709	595	418	772
395	84.5	705	592	415	768
396	84.6	701	589	413	764
397	84.7	697	585	411	759
398	84.8	693	582	409	756
399	84.9	690	579	407	752
400	85.0	686	576	405	748
401	85.0	682	573	403	744
402	85.1	678	570	401	740
403	85.2	675	567	399	736
404	85.3	671	565	397	732
405	85.3	667	561	395	728
406	85.4	664	559	393	724
407	85.5	660	556	391	721
408	85.6	657	553	389	717
409	85.7	653	550	387	713
410	85.7	650	547	385	710
411	85.8	646	545	383	706
412	85.9	643	542	381	702
413	86.0	640	539	379	699
414	86.0	636	536	377	695
415	86.1	632	533	375	691
416	86.2	629	530	373	688
417	86.3	626	528	371	684
418	86.3	622	525	370	681
419	86.4	619	522	368	677
420	86.5	616	520	366	674
421	86.6	613	517	364	670
422	86.6	609	515	362	667
423	86.7	606	512	361	663
424	86.8	603	509	359	660
425	86.9	600	507	357	657
426	86.9	596	504	355	653
427	87.0	593	502	353	650
428	87.1	590	499	352	646
429	87.1	587	497	350	643
430	87.2	584	494	348	640
431	87.3	581	492	347	637
432	87.4	578	489	345	633
433	87.4	575	487	343	630
434	87.5	572	484	342	627
435	87.6	569	482	340	624
436	87.6	565	479	338	621
437	87.7	563	477	337	618
438	87.8	560	475	335	614
439	87.8	557	472	333	611
440	87.9	554	470	332	608
441	88.0	551	468	330	605
442	88.1	548	465	328	602
443	88.1	545	463	327	599
444	88.2	542	461	325	596
445	88.3	539	458	324	593
446	88.3	537	456	322	590
447	88.4	534	454	320	587
448	88.5	531	452	319	584
449	88.5	528	449	317	581
450	88.6	525	447	316	578
451	88.7	522	445	314	575
452	88.7	520	443	313	573
453	88.8	517	440	311	570
454	88.8	514	438	310	567
455	88.9	512	436	308	564
456	89.0	509	434	307	561
457	89.0	506	432	305	558
458	89.1	504	430	304	556
459	89.2	501	428	302	553
460	89.2	498	426	301	550
461	89.3	496	423	299	547
462	89.4	493	421	298	544
463	89.4	491	419	297	542
464	89.5	488	417	295	539
465	89.5	485	415	294	536
466	89.6	483	413	293	534
467	89.7	480	411	291	531
468	89.7	478	409	290	528
469	89.8	475	407	288	526
470	89.8	473	405	287	523
471	89.9	470	403	286	521
472	90.0	468	401	284	518
473	90.0	465	399	283	515
474	90.1	463	397	282	513
475	90.1	461	395	280	510
476	90.2	458	393	279	508
477	90.3	456	392	278	505
478	90.3	453	390	276	503
479	90.4	451	388	275	500
480	90.4	449	386	274	498
481	90.5	446	384	273	495
482	90.6	444	382	271	493
483	90.6	442	380	270	490
484	90.7	439	378	269	488
485	90.7	437	377	267	486
486	90.8	435	375	266	483
487	90.8	433	373	265	481
488	90.9	430	371	264	479
489	91.0	428	369	263	476
490	91.0	426	367	261	474
491	91.1	423	366	260	471
492	91.1	421	364	259	469
493	91.2	419	362	258	467
494	91.2	417	360	256	465
495	91.3	415	359	255	462
496	91.3	413	357	254	460
497	91.4	410	355	253	458
498	91.5	408	354	252	456
499	91.5	406	352	251	453
500	91.6	404	350	249	451
501	91.6	402	349	248	449
502	91.7	400	347	247	447
503	91.7	398	345	246	444
504	91.8	396	344	245	442
505	91.8	393	342	244	440
506	91.9	391	340	243	438
507	91.9	389	339	241	436
508	92.0	387	337	240	434
509	92.0	385	335	239	431
510	92.1	383	334	238	429
511	92.1	381	332	237	427
512	92.2	379	331	236	425
513	92.2	377	329	235	423
514	92.3	375	327	234	421
515	92.3	373	326	233	419
516	92.4	371	324	232	417
517	92.4	369	323	231	415
518	92.5	367	321	229	413
519	92.5	365	320	228	411
520	92.6	364	318	227	409
521	92.6	362	317	226	407
522	92.7	360	315	225	405
523	92.7	358	314	224	403
524	92.8	356	312	223	401
525	92.8	354	311	222	399
526	92.9	352	309	221	397
527	92.9	350	308	220	395
528	93.0	348	306	219	393
529	93.0	346	305	218	391
530	93.1	344	303	217	389
531	93.1	343	302	216	387
532	93.2	341	300	215	385
533	93.2	339	299	214	384
534	93.3	337	297	213	382
535	93.3	335	296	212	380
536	93.4	334	295	211	378
537	93.4	332	293	210	376
538	93.5	330	292	209	374
539	93.5	328	290	208	372
540	93.5	327	289	208	371
541	93.6	325	288	207	369
542	93.6	323	286	206	367
543	93.7	321	285	205	365
544	93.7	320	284	204	363
545	93.8	318	282	203	362
546	93.8	316	281	202	360
547	93.9	314	280	201	358
548	93.9	313	278	200	356
549	94.0	311	277	199	354
550	94.0	309	276	198	353
551	94.0	308	274	198	351
552	94.1	306	273	197	349
553	94.1	304	272	196	348
554	94.2	303	270	195	346
555	94.2	301	269	194	344
556	94.3	299	268	193	343
557	94.3	298	267	192	341
558	94.3	296	265	191	339
559	94.4	294	264	191	338
560	94.4	293	263	190	336
561	94.5	291	261	189	334
562	94.5	289	260	188	333
563	94.6	288	259	187	331
564	94.6	286	258	186	329
565	94.6	285	257	186	328
566	94.7	283	255	185	326
567	94.7	281	254	184	324
568	94.8	280	253	183	323
569	94.8	278	252	182	321
570	94.8	277	250	181	319
571	94.9	275	249	181	318
572	94.9	274	248	180	316
573	95.0	272	247	179	315
574	95.0	271	246	178	313
575	95.0	269	245	177	312
576	95.1	268	243	177	310
577	95.1	266	242	176	309
578	95.2	264	241	175	307
579	95.2	263	240	174	306
580	95.2	261	239	174	304
581	95.3	260	238	173	303
582	95.3	258	237	172	301
583	95.4	257	235	171	299
584	95.4	256	234	171	298
585	95.4	254	233	170	296
586	95.5	252	232	169	295
587	95.5	251	231	168	294
588	95.5	250	230	168	292
589	95.6	248	229	167	291
590	95.6	247	228	166	289
591	95.7	245	226	165	288
592	95.7	244	225	165	286
593	95.7	242	224	164	285
594	95.8	241	223	163	283
595	95.8	240	222	162	282
596	95.8	238	221	162	281
597	95.9	237	220	161	279
598	95.9	235	219	160	278
599	96.0	234	218	160	276
600	96.0	232	217	159	275
601	96.0	231	216	158	274
602	96.1	230	215	158	272
603	96.1	228	214	157	271
604	96.1	227	213	156	269
605	96.2	226	212	155	268
606	96.2	224	211	155	267
607	96.2	223	210	154	265
608	96.3	221	209	153	264
609	96.3	220	208	153	262
610	96.3	219	207	152	261
611	96.4	217	206	151	260
612	96.4	216	205	151	259
613	96.4	215	204	150	257
614	96.5	213	203	150	256
615	96.5	212	202	149	255
616	96.6	211	201	148	253
617	96.6	209	200	148	252
618	96.6	208	199	147	251
619	96.7	207	198	146	249
620	96.7	205	197	146	248
621	96.7	204	196	145	247
622	96.8	203	195	144	246
623	96.8	201	194	144	244
624	96.8	200	193	143	243
625	96.8	199	192	143	242
626	96.9	198	191	142	241
627	96.9	196	190	141	239
628	96.9	195	189	141	238
629	97.0	194	188	140	237
630	97.0	192	188	140	236
631	97.0	191	187	139	234
632	97.1	190	186	138	233
633	97.1	189	185	138	232
634	97.1	187	184	137	231
635	97.2	186	183	137	229
636	97.2	185	182	136	228
637	97.2	183	181	135	227
638	97.3	182	180	135	226
639	97.3	181	179	134	225
640	97.3	180	179	134	224
641	97.4	179	178	133	222
642	97.4	177	177	133	221
643	97.4	176	176	132	220
644	97.4	175	175	132	219
645	97.5	174	174	131	218
646	97.5	172	173	130	216
647	97.5	171	173	130	215
648	97.6	170	172	129	214
649	97.6	168	171	129	213
650	97.6	167	170	128	212
651	97.7	166	169	128	211
652	97.7	165	169	127	210
653	97.7	164	168	127	209
654	97.7	162	167	126	207
655	97.8	161	166	126	206
656	97.8	160	165	125	205
657	97.8	159	164	125	204
658	97.9	158	164	124	203
659	97.9	156	163	124	202
660	97.9	155	162	123	201
661	97.9	154	161	123	200
662	98.0	153	161	122	199
663	98.0	152	160	122	198
664	98.0	150	159	121	196
665	98.1	149	158	121	195
666	98.1	148	158	121	195
667	98.1	147	157	120	193
668	98.1	146	156	120	192
669	98.2	144	155	119	191
670	98.2	143	154	119	190
671	98.2	142	154	118	189
672	98.2	141	153	118	188
673	98.3	139	152	117	187
674	98.3	138	152	117	186
675	98.3	137	151	117	185
676	98.4	136	150	116	184
677	98.4	135	149	116	183
678	98.4	134	149	115	182
679	98.4	132	148	115	181
680	98.5	131	147	115	180
681	98.5	130	147	114	179
682	98.5	129	146	114	178
683	98.5	128	145	113	177
684	98.6	126	145	113	177
685	98.6	125	144	113	175
686	98.6	124	143	112	175
687	98.6	123	143	112	174
688	98.7	122	142	112	173
689	98.7	120	141	111	172
690	98.7	119	141	111	171
691	98.7	118	140	111	170
692	98.8	117	140	110	169
693	98.8	116	139	110	168
694	98.8	114	139	110	167
695	98.8	113	138	109	166
696	98.9	112	137	109	166
697	98.9	111	137	109	165
698	98.9	109	136	109	164
699	98.9	108	136	108	163
700	99.0	107	135	108	162
701	99.0	106	135	108	162
702	99.0	104	134	108	161
703	99.0	103	134	108	160
704	99.1	102	133	107	159
705	99.1	101	133	107	158
706	99.1	100	132	107	158
707	99.1	98	132	107	157
708	99.2	97	132	107	156
709	99.2	96	131	107	156
710	99.2	94	131	107	155
711	99.2	93	130	106	154
712	99.2	92	130	106	154
713	99.3	91	130	106	153
714	99.3	89	129	106	153
715	99.3	88	129	106	152
716	99.3	87	129	107	152
717	99.4	85	129	107	151
718	99.4	84	129	107	151
719	99.4	83	129	107	150
720	99.4	81	128	107	150
											-10	1
											4.8	10.6
